# Dissociable roles of prefrontal plasticity in decision making strategy and execution of habitual behavior

**DOI:** 10.1101/2025.05.19.654900

**Authors:** Nozomi Asaoka, Diane Pagano, Yasunori Hayashi

**Affiliations:** Department of Pharmacology, Kyoto University Graduate School of Medicine, Kyoto 606-8501, Japan

## Abstract

Habits are essential for sustaining adaptive behaviors but can also lead to maladaptive behaviors such as compulsive and addictive disorders. They emerge through a shift in decision-making from motivation-driven strategy to an automatic one. During this, the level of habit execution, such as frequency and duration, is superficially maintained despite a decline in motivational drive, raising the question of how the amount of execution is maintained even when decision-making strategies undergo substantial changes. By developing a unique paradigm capable of inducing habit formation within a defined time window in male mice, we found that shift in decision-making and amount of habit execution are independently controlled by plasticity in distinct cortical pathways. Erasure of each plasticity selectively altered the decision-making strategy or the execution level without affecting the other. These findings reveal a dual regulatory model for habit, providing new insights into the neurocircuit mechanisms underlying both adaptive and maladaptive habits.
