## Supplemental Table1 for "Dissociable roles of prefrontal plasticity in decision making strategy and execution of habitual behavior"

### Sheet: Main Figures
Figure	n per group	Primary statistical tests	Multiple comparison	Statistics
1B	VR+VR=19, VR+VI=79	Two-way repeated measures ANOVA		Training schedule	F (1, 96) = 0.61, P=0.44
				Training day	F (12, 1152) = 128.1, P<0.0001
				Interaction	F (12, 1152) = 9.19, P<0.0001
			Sidak's multiple comparisons test	Day 1	P>0.99
				Day 2	P>0.99
				Day 3	P>0.99
				Day 4	P>0.99
				Day 5	P>0.99
				Day 6	P>0.99
				Day 7	P=0.97
				Day 8	P=0.46
				Day 9	P>0.99
				Day 10	P>0.99
				Day 11	P=0.048
				Day 12	P=0.0002
				Day 13	P<0.0001
1D	13	Two-way repeated measures ANOVA		1st vs 2nd	F (1, 12) = 1.6, P=0.23
				Valued vs Devalued	F (1, 12) = 12.57, P=0.0040
				Interaction	F (1, 12) = 0.10, P=0.75
			Sidak's multiple comparisons test	1st test Valued vs Devalued	P=0.0014
				2nd test Valued vs Devalued	P=0.0032
1E	17	Two-way repeated measures ANOVA		1st vs 2nd	F (1, 16) = 11.34, P=0.0039
				Valued vs Devalued	F (1, 16) = 7.7, P=0.013
				Interaction	F (1, 16) = 38.3, P<0.0001
			Sidak's multiple comparisons test	1st test Valued vs Devalued	P<0.0001
				2nd test Valued vs Devalued	P=0.62
1F	VR+VR=13, VR+VI=17	Two-way repeated measures ANOVA		1st vs 2nd	F (1, 28) = 19.53, P=0.0001
				Training schedule	F (1, 28) = 2.28, P=0.14
				Interaction	F (1, 28) = 15.69, P=0.0005
			Sidak's multiple comparisons test	VR+VR 1st vs VR+VR 2nd	P=0.94
				VR+VI 1st vs VR+VI 2nd	P<0.0001
				VR+VR 1st vs VR+VI 1st	P=0.91
				VR+VR 2nd vs VR+VI 2nd	P=0.0061
1H	VR+VIHigh=40, VR+VILow=39	Two-way repeated measures ANOVA		Training schedule	F (1, 77) = 1.81, P=0.18
				Training day	F (12, 924) = 147.9, P<0.0001
				Interaction	F (12, 924) = 4.5, P<0.0001
			Sidak's multiple comparisons test	Day 1	P>0.99
				Day 2	P>0.99
				Day 3	P>0.99
				Day 4	P>0.99
				Day 5	P=0.99
				Day 6	P>0.99
				Day 7	P>0.99
				Day 8	P>0.99
				Day 9	P>0.99
				Day 10	P>0.99
				Day 11	P=0.37
				Day 12	P=0.45
				Day 13	P<0.0001
1J	VR+VIHigh=40, VR+VILow=39	Two-way repeated measures ANOVA		Day 9 vs Day 13	F (1, 77) = 43.85, P<0.0001
				VR+VIHigh vs VR+VILow	F (1, 77) = 2.8, P=0.098
				Interaction	F (1, 77) = 52.07, P<0.0001
			Sidak's multiple comparisons test	VR+VIHigh Day 9 vs VR+VIHigh Day 13	P=0.89
				VR+VILow Day 9 vs VR+VILow Day 13	P<0.0001
				VR+VIHigh Day 9 vs VR+VILow Day 9	P=0.57
				VR+VIHigh Day 13 vs VR+VILow Day 13	P<0.0001
1K	VR+VIHigh=40, VR+VILow=39	Two-way repeated measures ANOVA		Day 9 vs Day 13	F (1, 77) = 34.95, P<0.0001
				VR+VIHigh vs VR+VILow	F (1, 77) = 3.6, P=0.062
				Interaction	F (1, 77) = 46.95, P<0.0001
			Sidak's multiple comparisons test	VR+VIHigh Day 9 vs VR+VIHigh Day 13	P=0.75
				VR+VILow Day 9 vs VR+VILow Day 13	P<0.0001
				VR+VIHigh Day 9 vs VR+VILow Day 9	P=0.98
				VR+VIHigh Day 13 vs VR+VILow Day 13	P=0.0004
1L	VR+VIHigh=40, VR+VILow=39	Two-way repeated measures ANOVA		Day 9 vs Day 13	F (1, 77) = 8.47, P=0.0047
				VR+VIHigh vs VR+VILow	F (1, 77) = 1.60, P=0.21
				Interaction	F (1, 77) = 0.0021, P=0.96
			Sidak's multiple comparisons test	VR+VIHigh Day 9 vs VR+VIHigh Day 13	P=0.088
				VR+VILow Day 9 vs VR+VILow Day 13	P=0.080
1M	VR+VIHigh=40, VR+VILow=39	Two-way repeated measures ANOVA		Training schedule	F (1, 77) = 1.84, P=0.18
				Training day	F (12, 924) = 64.29, P<0.0001
				Interaction	F (12, 924) = 1.17, P=0.30
			Sidak's multiple comparisons test	Day 1	P>0.99
				Day 2	P=0.17
				Day 3	P=0.20
				Day 4	P=0.96
				Day 5	P=0.84
				Day 6	P>0.99
				Day 7	P>0.99
				Day 8	P>0.99
				Day 9	P>0.99
				Day 10	P>0.99
				Day 11	P>0.99
				Day 12	P>0.99
				Day 13	P>0.99
1N	VR+VIHigh=40, VR+VILow=39	Two-way repeated measures ANOVA		Training schedule	F (1, 77) = 1.15, P=0.70
				Training day	F (12, 924) = 11.16, P<0.0001
				Interaction	F (12, 924) = 0.84, P=0.61
			Sidak's multiple comparisons test	Day 1	P>0.99
				Day 2	P=0.75
				Day 3	P>0.99
				Day 4	P=0.39
				Day 5	P>0.99
				Day 6	P>0.99
				Day 7	P>0.99
				Day 8	P>0.99
				Day 9	P>0.99
				Day 10	P>0.99
				Day 11	P>0.99
				Day 12	P>0.99
				Day 13	P>0.99
1O	79	Pearson correlation			r=0.18, P=0.11
1P	9	Two-way repeated measures ANOVA		1st vs 2nd	F (1, 8) = 2.25, P=0.17
				Valued vs Devalued	F (1, 8) = 0.86, P=0.38
				Interaction	F (1, 8) = 17.65, P=0.0030
			Sidak's multiple comparisons test	1st test Valued vs Devalued	P=0.0034
				2nd test Valued vs Devalued	P=0.40
1Q	8	Two-way repeated measures ANOVA		1st vs 2nd	F (1, 7) = 25.40, P=0.0015
				Valued vs Devalued	F (1, 7) = 17.23, P=0.0043
				Interaction	F (1, 12) = 0.10, P=0.75
			Sidak's multiple comparisons test	1st test Valued vs Devalued	P=0.0004
				2nd test Valued vs Devalued	P=0.98
1R	17	Pearson correlation		1st	r=-0.35, P=0.16
				2nd	r=-0.16, P=0.54
2A	Ctrl=10, CRF=16, VR=12	One-way ANOVA			F(2, 35)=0.83, P=0.44
2B	Ctrl=10, CRF=18, VR=9	One-way ANOVA			F(2, 34)=4.90, P=0.013
			Tukey's multiple comparisons test	Ctrl vs CRF	P=0.70
				Ctrl vs VR	P=0.015
				CRF vs VR	P=0.039
2C	Ctrl=9, CRF=10, VR=9	One-way ANOVA			F(2, 25)=1.16, P=0.33
2D	Ctrl=10, CRF=9, VR=9	One-way ANOVA			F(2, 25)=6.80, P=0.0044
			Tukey's multiple comparisons test	Ctrl vs CRF	P=0.83
				Ctrl vs VR	P=0.019
				CRF vs VR	P=0.0059
2E	Ctrl=9, CRF=11, VR=9	One-way ANOVA			F(2, 26)=6.68, P=0.0045
			Tukey's multiple comparisons test	Ctrl vs CRF	P=0.0064
				Ctrl vs VR	P=0.84
				CRF vs VR	P=0.026
2F	Ctrl=10, CRF=9, VR=10	One-way ANOVA			F(2, 26)=1.01, P=0.38
2G	VR+VR=12, VR+VIHigh=9, VR+VILow=9	One-way ANOVA			F(2, 27)=3.03, P=0.065
2H	VR+VR=9, VR+VIHigh=9, VR+VILow=9	One-way ANOVA			F(2, 24)=9.25, P=0.0011
			Tukey's multiple comparisons test	VR+VR vs VR+VIHigh	P=0.0021
				VR+VR vs VR+VILow	P=0.0042
				VR+VIHigh vs VR+VILow	P=0.96
2I	VR+VR=9, VR+VIHigh=9, VR+VILow=10	One-way ANOVA			F(2, 25)=0.25, P=0.78
2J	VR+VR=12, VR+VIHigh=9, VR+VILow=10	One-way ANOVA			F(2, 28)=8.72, P=0.0011
			Tukey's multiple comparisons test	VR+VR vs VR+VIHigh	P=0.0018
				VR+VR vs VR+VILow	P=0.84
				VR+VIHigh vs VR+VILow	P=0.0018
2K	VR+VR=9, VR+VIHigh=9, VR+VILow=9	One-way ANOVA			F(2, 24)=1.48, P=0.25
2L	VR+VR=8, VR+VIHigh=9, VR+VILow=9	One-way ANOVA			F(2, 23)=0.61, P=0.60
2M	18	Pearson correlation			r=-0.0029, P>0.99
2N	18	Pearson correlation			r=-0.017, P=0.94
2O	19	Pearson correlation			r=0.19, P=0.44
2P	19	Pearson correlation			r=0.56, P=0.013
2Q	18	Pearson correlation			r=0.30, P=0.22
2R	18	Pearson correlation			r=0.36, P=0.14
3C	11	Two-way repeated measures ANOVA		VEH vs CNO	F (1, 10) = 0.071, P=0.79
				Valued vs Devalued	F (1, 10) = 15.54, P=0.0028
				Interaction	F (1, 10) = 3.2, P=0.10
			Sidak's multiple comparisons test	VEH Valued vs Devalued	P=0.0073
				CNO Valued vs Devalued	P=0.43
3D	11	Wilcoxon matched-pairs signed rank test		VEH vs CNO	W=-46.00, P=0.042
3G	10	Two-way repeated measures ANOVA		VEH vs CNO	F (1, 9) = 1.3, P=0.28
				Valued vs Devalued	F (1, 9) = 4.99, P=0.052
				Interaction	F (1, 9) = 4.1, P=0.073
			Sidak's multiple comparisons test	VEH Valued vs Devalued	P>0.99
				CNO Valued vs Devalued	P=0.040
3H	10	Wilcoxon matched-pairs signed rank test		VEH vs CNO	W=53, P=0.0039
3K	13	Two-way repeated measures ANOVA		VEH vs CNO	F (1, 12) = 0.11, P=0.75
				Valued vs Devalued	F (1, 12) = 25.35, P=0.0003
				Interaction	F (1, 12) = 0.015, P=0.90
			Sidak's multiple comparisons test	VEH Valued vs Devalued	P=0.012
				CNO Valued vs Devalued	P=0.017
3L	13	Wilcoxon matched-pairs signed rank test		VEH vs CNO	W=-5, P=0.89
4B	Ctrl=10, CRF=9, VR=10	One-way ANOVA			F(2, 26)=0.67, P=0.52
4C	Ctrl=9, CRF=9, VR=9	One-way ANOVA			F(2, 24)=12.06, P=0.0002
			Tukey's multiple comparisons test	Ctrl vs CRF	P=0.97
				Ctrl vs VR	P=0.0006
				CRF vs VR	P=0.0011
4D	Ctrl=9, CRF=9, VR=9	One-way ANOVA			F(2, 24)=1.74, P=0.20
4E	VR+VR=9, VR+VIHigh=10, VR+VILow=9	One-way ANOVA			F(2, 25)=0.0084, P>0.99
4F	VR+VR=10, VR+VIHigh=9, VR+VILow=10	One-way ANOVA			F(2, 26)=8.74, P=0.0012
			Tukey's multiple comparisons test	VR+VR vs VR+VIHigh	P=0.0021
				VR+VR vs VR+VILow	P=0.0068
				VR+VIHigh vs VR+VILow	P=0.84
4G	VR+VR=9, VR+VIHigh=9, VR+VILow=9	One-way ANOVA			F(2, 24)=1.40, P=0.26
4H	19	Pearson correlation			r=-0.16, P=0.52
4I	19	Pearson correlation			r=0.27, P=0.25
4J	18	Pearson correlation			r=0.38, P=0.12
4M	SN=7, CFL-SN=9	Two-way repeated measures ANOVA		SN vs CFL-SN	F (1, 14) = 0.70, P=0.42
				Training day	F (8, 112) = 27.54, P<0.0001
				Interaction	F (8, 112) = 1.2, P=0.30
			Sidak's multiple comparisons test	Day 1	P>0.99
				Day 2	P>0.99
				Day 3	P>0.99
				Day 4	P>0.99
				Day 5	P>0.99
				Day 6	P>0.99
				Day 7	P=0.49
				Day 8	P=0.84
				Day 9	P=0.66
4N	SN=7, CFL-SN=9	Two-way repeated measures ANOVA		SN vs CFL-SN	F (1, 14) = 2.23, P=0.16
				Valued vs Devalued	F (1, 14) = 11.88, P=0.0039
				Interaction	F (1, 14) = 1.30, P=0.27
			Sidak's multiple comparisons test	SN Valued vs Devalued	P=0.017
				CFL-SN Valued vs Devalued	P=0.19
4O	SN=7, CFL-SN=9	Student's t test		SN vs CFL-SN	t(14)=2.18, P=0.047
5E	CRF=130, VR=195, VR+VI=197	One-way ANOVA			F(2, 519)=3.96, P=0.020
			Tukey's multiple comparisons test	CRF vs VR	P=0.046
				CRF vs VR+VI	P=0.97
				VR vs VR+VI	P=0.043
5H		Chi-square test with Bonferroni correction		CRF vs VR	Chi-square=20.19, df=2, adjusted P<0.001
				CRF vs VR+VI	Chi-square=22.53, df=2, adjusted P<0.001
				VR vs VR+VI	Chi-square=11.17, df=2, adjusted P=0.011
5I	CRF=47, VR=99, VR+VI=69	One-way ANOVA			F(2, 212)=8.18, P=0.0004
			Tukey's multiple comparisons test	CRF vs VR	P=0.0017
				CRF vs VR+VI	P=0.80
				VR vs VR+VI	P=0.0048
5J	CRF=71, VR=59, VR+VI=69	One-way ANOVA			F (2, 196) = 6.02, P=0.0029
			Tukey's multiple comparisons test	CRF vs VR	P=0.0061
				CRF vs VR+VI	P=0.99
				VR vs VR+VI	P=0.0091
6B	Ctrl=10, CRF=11, VR=12	One-way ANOVA			F(2, 30)=6.23, P=0.0055
			Tukey's multiple comparisons test	Ctrl vs CRF	P=0.68
				Ctrl vs VR	P=0.0061
				CRF vs VR	P=0.041
6C	Ctrl=9, CRF=9, VR=9	One-way ANOVA			F(2, 24)=0.34, P=0.71
6D	VR+VR=10, VR+VIHigh=10, VR+VILow=9	One-way ANOVA			F(2, 26)=6.83, P=0.0041
			Tukey's multiple comparisons test	VR+VR vs VR+VIHigh	P=0.0048
				VR+VR vs VR+VILow	P=0.81
				VR+VIHigh vs VR+VILow	P=0.026
6E	VR+VR=9, VR+VIHigh=9, VR+VILow=9	One-way ANOVA			F(2, 24)=0.67, P=0.52
6F	19	Pearson correlation			r=0.63, P=0.0039
6G	18	Pearson correlation			r=0.048, P=0.85
6J	SN=26, CFL-SN=29	Two-way repeated measures ANOVA		SN vs CFL-SN	F (1, 53) = 4.11, P=0.048
				Training day	F (4, 212) = 18.92, P<0.0001
				Interaction	F (4, 212) = 2.87, P=0.024
			Sidak's multiple comparisons test	Day 9	P>0.99
				Day 10	P=0.88
				Day 11	P=0.60
				Day 12	P=0.025
				Day 13	P=0.036
6K	SN=26, CFL-SN=29	Fisher's exact test		SN vs CFL-SN	P=0.015
		Student's t test		SN vs CFL-SN	t(53)=2.21, P=0.031
6L	SN=10, CFL-SN=10	Two-way repeated measures ANOVA		SN vs CFL-SN	F (1, 19) = 2.02, P=0.17
				Valued vs Devalued	F (1, 19) = 4.42, P=0.049
				Interaction	F (1, 19) = 0.039, P=0.84
			Sidak's multiple comparisons test	SN Valued vs Devalued	P=0.21
				CFL-SN Valued vs Devalued	P=0.36
6M	SN=10, CFL-SN=10	Student's t test		SN vs CFL-SN	t(18)=0.288, P=0.78
7D	CRF (to be High)=166, CRF (to be Low)=140, VR (to be High)=179, VR (to be Low)=208, VR+VIHigh=247, VR+VILow=213	Three-way repeated measures ANOVA		Training schedule	F (2, 1147) = 0.57, P=0.56
				Cell type (Lever press vs Reward)	F (1, 1147) = 37.83, P<0.0001
				Execution (High vs Low)	F (1, 1147) = 2.72, P=0.099
				Interaction (Training schedule X Cell type)	F (2, 1147) = 13.30, P<0.0001
				Interaction (Training schedule X Execution)	F (2, 1147) = 4.80, P=0.0084
				Interaction (Cell type X Execution)	F (1, 1147) = 13.21, P=0.0003
				Interaction (all)	F (2, 1147) = 1.25, P=0.28
			Tukey's multiple comparisons test	Lever: CRF(High) vs CRF(Low)	P=0.99
				Lever: CRF(High) vs VR(High)	P=0.98
				Lever: CRF(High) vs VR(Low)	P>0.99
				Lever: CRF(High) vs VR+VI(High)	P=0.73
				Lever: CRF(High) vs VR+VI(Low)	P=0.95
				Lever: CRF(Low) vs VR(High)	P=0.37
				Lever: CRF(Low) vs VR(Low)	P=0.98
				Lever: CRF(Low) vs VR+VI(High)	P=0.076
				Lever: CRF(Low) vs VR+VI(Low)	P=0.25
				Lever: VR(High) vs VR(Low)	P=0.98
				Lever: VR(High) vs VR+VI(High)	P>0.99
				Lever: VR(High) vs VR+VI(Low)	P>0.99
				Lever: VR(Low) vs VR+VI(High)	P=0.70
				Lever: VR(Low) vs VR+VI(Low)	P=0.94
				Lever: VR+VI(High) vs VR+VI(Low)	P>0.99
				Reward: CRF(High) vs CRF(Low)	P>0.99
				Reward: CRF(High) vs VR(High)	P=0.75
				Reward: CRF(High) vs VR(Low)	P>0.99
				Reward: CRF(High) vs VR+VI(High)	P<0.0001
				Reward: CRF(High) vs VR+VI(Low)	P>0.99
				Reward: CRF(Low) vs VR(High)	P=0.24
				Reward: CRF(Low) vs VR(Low)	P=0.84
				Reward: CRF(Low) vs VR+VI(High)	P<0.0001
				Reward: CRF(Low) vs VR+VI(Low)	P=0.97
				Reward: VR(High) vs VR(Low)	P>0.99
				Reward: VR(High) vs VR+VI(High)	P=0.33
				Reward: VR(High) vs VR+VI(Low)	P=0.93
				Reward: VR(Low) vs VR+VI(High)	P=0.0002
				Reward: VR(Low) vs VR+VI(Low)	P>0.99
				Reward: VR+VI(High) vs VR+VI(Low)	P<0.0001
7E		Chi-square test with Bonferroni correction		CRF vs VR	Chi-square=7.19, df=2, adjusted P=0.082
				CRF vs VR+VI	Chi-square=17.74, df=2, adjusted P<0.001
				VR vs VR+VI	Chi-square=16.72, df=2, adjusted P<0.001
7G	CRF=121, VR=132, VR+VI=116	Kruskal-Wallis test			Kruskal-Wallis statistic=11.98, P=0.0025
			Dunn's multiple comparisons test	CRF vs VR	P=0.0072
				CRF vs VR+VI	P>0.99
				VR vs VR+VI	P=0.011
7H	Cell: CRF=121, VR=132, VR+VI=116 Mouse: CRF=8, VR=8, VR+VI=9	Spearman correlation		CRF	rs=-0.48, P=0.24
				VR	rs=0.14, P=0.75
				VR+VI	rs=-0.45, P=0.23
7I	CRF=80, VR=138, VR+VI=144	Kruskal-Wallis test			Kruskal-Wallis statistic=50.48, P<0.0001
			Dunn's multiple comparisons test	CRF vs VR	P=0.0004
				CRF vs VR+VI	P<0.0001
				VR vs VR+VI	P=0.0005
7J	Cell: CRF=80, VR=138, VR+VI=144 Mouse: CRF=9, VR=9, VR+VI=9	Spearman correlation		CRF	rs=0.12, P=0.77
				VR	rs=0.10, P=0.81
				VR+VI	rs=0.71, P=0.037

### Sheet: Supplemantary Figures
Figure	n per group	Primary statistical tests	Multiple comparison	Statistics
S1B	11	Two-way repeated measures ANOVA		1st vs 2nd	F (1, 10) = 1.25, P=0.29
				Valued vs Devalued	F (1, 10) = 0.10, P=0.76
				Interaction	F (1, 10) = 0.32, P=0.58
S1C	11	Paired t test		1st vs 2nd	t(10)=0.53, P=0.61
S1D	13	Two-way repeated measures ANOVA		1st vs 2nd	F (1, 12) = 2.36, P=0.15
				Valued vs Devalued	F (1, 12) = 43.47, P<0.0001
				Interaction	F (1, 12) = 0.28, P=0.60
			Sidak's multiple comparisons test	1st test Valued vs Devalued	P=0.0008
				2nd test Valued vs Devalued	P=0.0029
S1E	17	Two-way repeated measures ANOVA		1st vs 2nd	F (1, 16) = 3.77, P=0.07
				Valued vs Devalued	F (1, 16) = 23.18, P=0.0002
				Interaction	F (1, 16) = 9.05, P=0.008
			Sidak's multiple comparisons test	1st test Valued vs Devalued	P=0.0009
				2nd test Valued vs Devalued	P<0.0001
S1F	11	Two-way repeated measures ANOVA		1st vs 2nd	F (1, 10) = 1.95, P=0.19
				Valued vs Devalued	F (1, 10) = 9.06, P=0.013
				Interaction	F (1, 10) = 0.48, P=0.50
			Sidak's multiple comparisons test	1st test Valued vs Devalued	P=0.21
				2nd test Valued vs Devalued	P=0.043
S1G	VR+VR=13, VR+VI=17, VI+VI=11	Two-way repeated measures ANOVA		1st vs 2nd	F (1, 38) = 1.21, P=0.28
				Training schedule	F (2, 38) = 3.63, P=0.036
				Interaction	F (2, 38) = 0.043, P=0.96
			Sidak's multiple comparisons test	1st test VR+VR vs VR+VI	P=0.72
				1st test VR+VR vs VI+VI	P=0.16
				1st test VR+VI vs VI+VI	P=0.59
				2nd test VR+VR vs VR+VI	P=0.92
				2nd test VR+VR vs VI+VI	P=0.20
				2nd test VR+VI vs VI+VI	P=0.41
S1H	VR+VR=13, VR+VI=17, VI+VI=11	Two-way repeated measures ANOVA		1st vs 2nd	F (1, 38) = 0.31, P=0.030
				Training schedule	F (2, 38) = 3.84, P=0.030
				Interaction	F (2, 38) = 2.35, P=0.11
			Sidak's multiple comparisons test	1st test VR+VR vs VR+VI	P=0.022
				1st test VR+VR vs VI+VI	P=0.21
				1st test VR+VI vs VI+VI	P=0.86
				2nd test VR+VR vs VR+VI	P=0.63
				2nd test VR+VR vs VI+VI	P=0.62
				2nd test VR+VI vs VI+VI	P=0.090
S1J	VR+VR=11, VR+VI=23	Two-way repeated measures ANOVA		Training schedule	F (1, 32) = 5.10, P=0.031
				Time	F (5, 160) = 55.99, P<0.0001
				Interaction	F (5, 160) = 1.67, P=0.14
			Sidak's multiple comparisons test	5	P=0.81
				10	P=0.94
				15	P=0.22
				20	P=0.11
				25	P=0.33
				30	P=0.96
S1L	VR+VR=11, VR+VI=23	Student's t test		50% VR+VR vs VR+VI	P=0.011
				75% VR+VR vs VR+VI	P=0.0008
S1L	VR+VR=11, VR+VIHigh=13, VR+VILow=10	Two-way repeated measures ANOVA		Training schedule	F (2, 31) = 2.60, P=0.090
				Time	F (5, 155) = 57.00, P<0.0001
				Interaction	F (10, 155) = 1.02, P=0.43
			Sidak's multiple comparisons test	5 VR+VR vs VR+VIHigh	P=0.62
				5 VR+VR vs VR+VILow	P=0.76
				5 VR+VIHigh + VR+VILow	P=0.98
				10 VR+VR vs VR+VIHigh	P=0.88
				10 VR+VR vs VR+VILow	P=0.53
				10 VR+VIHigh + VR+VILow	P=0.79
				15 VR+VR vs VR+VIHigh	P=0.080
				15 VR+VR vs VR+VILow	P=0.40
				15 VR+VIHigh + VR+VILow	P=0.72
				20 VR+VR vs VR+VIHigh	P=0.098
				20 VR+VR vs VR+VILow	P=0.13
				20 VR+VIHigh + VR+VILow	P>0.99
				25 VR+VR vs VR+VIHigh	P=0.42
				25 VR+VR vs VR+VILow	P=0.11
				25 VR+VIHigh + VR+VILow	P=0.67
				30 VR+VR vs VR+VIHigh	P=0.88
				30 VR+VR vs VR+VILow	P=0.58
				30 VR+VIHigh + VR+VILow	P=0.83
S1M	VR+VR=11, VR+VIHigh=13, VR+VILow=10	One-way ANOVA		0.5	F (2, 31) = 4.05, P=0.027
			Tukey's multiple comparisons test	50% VR+VR vs VR+VIHigh	P=0.022
				50% VR+VR vs VR+VILow	P=0.19
				50% VR+VIHigh vs VR+VILow	P=0.64
		One-way ANOVA		0.75	F (2, 31) = 6.68, P=0.0039
			Tukey's multiple comparisons test	75% VR+VR vs VR+VIHigh	P=0.0091
				75% VR+VR vs VR+VILow	P=0.0093
				75% VR+VIHigh vs VR+VILow	P=0.98
S1N	23	Pearson correlation		0.5	r=0.16, P=0.45
				0.75	r=0.012, P=0.95
S1O left	VR+VIHigh=6, VR+VILow=10	Two-way repeated measures ANOVA		Operant training schedule	F (1, 14) = 0.80, P=0.38
				T-maze learning session	F (11, 154) = 8.52, P<0.0001
				Interaction	F (11, 154) = 0.44, P=0.93
			Sidak's multiple comparisons test	1	P>0.99
				2	P>0.99
				3	P>0.99
				4	P=0.98
				5	P=0.98
				6	P>0.99
				7	P>0.99
				8	P>0.99
				9	P>0.99
				10	P>0.99
				11	P>0.99
				12	P>0.99
S1O right	VR+VIHigh=6, VR+VILow=10	Two-way repeated measures ANOVA		Operant training schedule	F (1, 14) = 0.0013, P=0.97
				Reversal learning session	F (4, 56) = 74.55, P<0.0001
				Interaction	F (4, 56) = 0.41, P=0.80
			Sidak's multiple comparisons test	1	P=0.87
				2	P>0.99
				3	P>0.99
				4	P>0.99
S1P	VR+VIHigh=6, VR+VILow=10	Two-way repeated measures ANOVA		Operant training schedule	F (1, 14) = 0.060, P=0.81
				Marble burying time	F (4, 56) = 76.81, P<0.0001
				Interaction	F (4, 56) = 0.61, P=0.66
			Sidak's multiple comparisons test	2	P>0.99
				4	P=0.88
				6	P>0.99
				8	P>0.99
				10	P>0.99
S2B	Ctrl=516, CRF=447, VR=593	Kruskal-Wallis test			Kruskal-Wallis statistic=23.72
			Dunn's multiple comparisons test	Ctrl vs CRF	P=0.054
				Ctrl vs VR	P=0.036
				CRF vs VR	P<0.0001
S2C	VR+VR=801, VR+VIHigh=700, VR+VILow=612	Kruskal-Wallis test			Kruskal-Wallis statistic=14.25
			Dunn's multiple comparisons test	VR+VR vs VR+VIHigh	P=0.0005
				VR+VR vs VR+VILow	P=0.043
				VR+VIHigh vs VR+VILow	P=0.43
S2E	Ctrl=325, CRF=443, VR=709	Kruskal-Wallis test			Kruskal-Wallis statistic=13.41
			Dunn's multiple comparisons test	Ctrl vs CRF	P>0.99
				Ctrl vs VR	P=0.018
				CRF vs VR	P=0.0037
S2F	VR+VR=1215, VR+VIHigh=709, VR+VILow=632	Kruskal-Wallis test			Kruskal-Wallis statistic=22.67
			Dunn's multiple comparisons test	VR+VR vs VR+VIHigh	P=0.51
				VR+VR vs VR+VILow	P<0.0001
				VR+VIHigh vs VR+VILow	P=0.0066
S2G	Ctrl=10, CRF=9, VR=9	One-way ANOVA			F (2, 25) = 1.6, P=0.22
S2H	Ctrl=9, CRF=9, VR=9	One-way ANOVA			F (2, 24) = 2.53, P=0.10
S2I	Ctrl=9, CRF=9, VR=9	One-way ANOVA			F (2, 24) = 0.79, P=0.46
S2J	Ctrl=10, CRF=9, VR=9	One-way ANOVA			F (2, 25) = 0.84, P=0.44
S2K	Ctrl=11, CRF=10, VR=9	One-way ANOVA			F (2, 27) = 0.69, P=0.51
S2L	Ctrl=11, CRF=11, VR=9	One-way ANOVA			F (2, 28) = 1.40, P=0.26
S2M	VR+VR=12, VR+VIHigh=9, VR+VILow=9	One-way ANOVA			F (2, 27) = 0.76, P=0.47
S2N	VR+VR=11, VR+VIHigh=9, VR+VILow=9	One-way ANOVA			F (2, 26) = 1.68, P=0.21
S2O	VR+VR=9, VR+VIHigh=10, VR+VILow=11	One-way ANOVA			F (2, 27) = 1.18, P=0.32
S2P	VR+VR=14, VR+VIHigh=9, VR+VILow=10	One-way ANOVA			F (2, 30) = 2.91, P=0.070
S2Q	VR+VR=9, VR+VIHigh=9, VR+VILow=9	One-way ANOVA			F (2, 24) = 0.65, P=0.53
S2R	VR+VR=8, VR+VIHigh=10, VR+VILow=8	One-way ANOVA			F (2, 23) = 2.70, P=0.088
S3B	13	Two-way repeated measures ANOVA		VEH vs CNO	F (1, 12) = 0.015, P=0.91
				Valued vs Devalued	F (1, 12) = 3.64, P=0.081
				Interaction	F (1, 12) = 9.89, P=0.008
			Sidak's multiple comparisons test	VEH Valued vs Devalued	P=0.47
				CNO Valued vs Devalued	P=0.0002
S3C	13	Wilcoxon matched-pairs signed rank test		VEH vs CNO	W=-77.00, P=0.0046
S3E	VEH=20, CNO Di=16, CNO Dq=20	Two-way repeated measures ANOVA		DREADD	F (2, 53) = 0.069, P=0.93
				Time	F (5, 265) = 68.33, P<0.0001
				Interaction	F (10, 265) = 1.21, P=0.28
			Sidak's multiple comparisons test	5 VEH vs CNO Di	P>0.99
				5 VEH vs CNO Dq	P>0.99
				5 CNO Di vs CNO Dq	P>0.99
				10 VEH vs CNO Di	P=0.85
				10 VEH vs CNO Dq	P>0.99
				10 CNO Di vs CNO Dq	P=0.89
				15 VEH vs CNO Di	P>0.99
				15 VEH vs CNO Dq	P>0.99
				15 CNO Di vs CNO Dq	P>0.99
				20 VEH vs CNO Di	P>0.99
				20 VEH vs CNO Dq	P>0.99
				20 CNO Di vs CNO Dq	P>0.99
				25 VEH vs CNO Di	P>0.99
				25 VEH vs CNO Dq	P=0.95
				25 CNO Di vs CNO Dq	P>0.99
				30 VEH vs CNO Di	P>0.99
				30 VEH vs CNO Dq	P=0.93
				30 CNO Di vs CNO Dq	P>0.99
S3F	VEH=20, CNO Di=16, CNO Dq=20	One-way ANOVA		0.5	F (2, 53) = 1.10, P=0.34
		One-way ANOVA		0.75	F (2, 53) = 2.23, P=0.12
S3G	20	Pearson correlation		0.5	r=-0.030, P=0.90
				0.75	r=-0.19, P=0.41
S3H	16	Pearson correlation		0.5	r=0.25, P=0.34
				0.75	r=0.38, P=0.15
S3I	16	Pearson correlation		0.5	r=0.25, P=0.29
				0.75	r=0.25, P=0.28
S3J left	11	Paired t test		VEH vs CNO	t(10)=0.95, P=0.37
S3J right	11	Two-way repeated measures ANOVA		VEH vs CNO	F (1, 10) = 1.42, P=0.26
				Valued vs Devalued	F (1, 10) = 83.50, P<0.0001
				Interaction	F (1, 10) = 0.19, P=0.67
			Sidak's multiple comparisons test	VEH Valued vs Devalued	P=0.0038
				CNO Valued vs Devalued	P=0.0015
S3K left	10	Paired t test		VEH vs CNO	t(9)=2.04, P=0.072
S3K right	10	Two-way repeated measures ANOVA		VEH vs CNO	F (1, 9) = 3.14, P=0.11
				Valued vs Devalued	F (1, 9) = 12.14, P=0.0069
				Interaction	F (1, 9) = 0.25, P=0.63
			Sidak's multiple comparisons test	VEH Valued vs Devalued	P=0.022
				CNO Valued vs Devalued	P=0.0074
S3L left	13	Paired t test		VEH vs CNO	t(12)=0.77, P=0.46
S3L right	13	Two-way repeated measures ANOVA		VEH vs CNO	F (1, 12) = 1.39, P=0.26
				Valued vs Devalued	F (1, 12) = 22.35, P=0.0005
				Interaction	F (1, 12) = 0.018, P=0.90
			Sidak's multiple comparisons test	VEH Valued vs Devalued	P=0.0006
				CNO Valued vs Devalued	P=0.0009
S3M left	13	Paired t test		VEH vs CNO	t(12)=0.52, P=0.62
S3M right	13	Two-way repeated measures ANOVA		VEH vs CNO	F (1, 12) = 0.27, P=0.61
				Valued vs Devalued	F (1, 12) = 17.91, P=0.0012
				Interaction	F (1, 12) = 0.21, P=0.65
			Sidak's multiple comparisons test	VEH Valued vs Devalued	P=0.0031
				CNO Valued vs Devalued	P=0.010
S4B	SN=7, CFL-SN=9	Student's t test		SN vs CFL-SN	t(14)=0.76, P=0.46
S4C	SN=7, CFL-SN=9	Two-way repeated measures ANOVA		SN vs CFL-SN	F (1, 14) = 0.18, P=0.67
				Valued vs Devalued	F (1, 14) = 27.37, P=0.0001
				Interaction	F (1, 14) = 1.60, P=0.23
			Sidak's multiple comparisons test	SN Valued vs Devalued	P=0.0014
				CFL-SN Valued vs Devalued	P=0.0191
S5A	Cell: CRF=47, VR=99, VR+VI=69 Mouse: CRF=6, VR=6, VR+VI=6	Spearman correlation		CRF	rs=-0.028, P>0.99
				VR	rs=0.54, P=0.30
				VR+VI	rs=0.66, P=0.17
S5B	Cell: CRF=71, VR=59, VR+VI=69 Mouse: CRF=6, VR=6, VR+VI=6	Spearman correlation		CRF	rs=0.028, P>0.99
				VR	rs=-0.26, P=0.66
				VR+VI	rs=0.086, P=0.92
S6A	SN=10, CFL-SN=10	Student's t test		SN vs CFL-SN	t(18)=0.37, P=0.71
S6B	SN=10, CFL-SN=10	Two-way repeated measures ANOVA		SN vs CFL-SN	F (1, 18) =1.34, P=0.26
				Valued vs Devalued	F (1, 18) = 25.21, P<0.0001
				Interaction	F (1, 18) = 0.074, P=0.79
			Sidak's multiple comparisons test	SN Valued vs Devalued	P=0.0030
				CFL-SN Valued vs Devalued	P=0.0070
S6C	SN=16, CFL-SN=19	Two-way repeated measures ANOVA		SN vs CFL-SN	F (1, 33) = 1.62, P=0.21
				Time	F (5, 165) = 32.33, P<0.0001
				Interaction	F (5, 165) = 0.089, P>0.99
			Sidak's multiple comparisons test	5	P=0.98
				10	P>0.99
				15	P>0.99
				2	P=0.93
				25	P=0.90
				30	P>0.99
S6D	SN=16, CFL-SN=19	Student's t test		0.5	t(33)=0.42, P=0.68
		Student's t test		0.75	t(33)=0.64, P=0.52
S6F	10	Wilcoxon matched-pairs signed rank test		VEH vs CNO	W=-41.00, P=0.037
S6G	10	Wilcoxon matched-pairs signed rank test		VEH vs CNO	W=-21.00, P=0.32
S6H	10	Wilcoxon matched-pairs signed rank test		VEH vs CNO	W=-9.00, P=0.70
S6I	9	Two-way repeated measures ANOVA		VEH vs CNO	F (1, 8) = 0.97, P=0.35
				Valued vs Devalued	F (1, 8) = 2.00, P=0.20
				Interaction	F (1, 8) = 0.49, P=0.50
			Sidak's multiple comparisons test	VEH Valued vs Devalued	P=0.69
				CNO Valued vs Devalued	P=0.21
S6J	9	Wilcoxon matched-pairs signed rank test		VEH vs CNO	W=-5.00, P=0.82
S6K	9	Wilcoxon matched-pairs signed rank test		VEH vs CNO	W=-8.00, P=0.64
S6L	9	Two-way repeated measures ANOVA		VEH vs CNO	F (1, 8) = 0.48, P=0.51
				Valued vs Devalued	F (1, 8) = 9.46, P=0.015
				Interaction	F (1, 8) = 0.75, P=0.41
			Sidak's multiple comparisons test	VEH Valued vs Devalued	P=0.0011
				CNO Valued vs Devalued	P=0.0003
S7A	Mouse: CRF=9, VR=9, VR+VI=9	Spearman correlation		CRF	rs=-0.083, P=0.84
				VR	rs=-0.20, P=0.61
				VR+VI	rs=0.60, P=0.42
S7B	Mouse: CRF=9, VR=9, VR+VI=9	Spearman correlation		CRF	rs=0.067, P=0.88
				VR	rs=-0.12, P=0.77
				VR+VI	rs=0.58, P=0.11
S7C	Mouse: CRF=9, VR=9, VR+VI=9	One-way repeated measures ANOVA			F (2, 16) = 0.57, P=0.057
S7D	Mouse: CRF=9, VR=9, VR+VI=9	One-way repeated measures ANOVA			F (2, 31) = 4.02, P=0.039
			Tukey's multiple comparisons test	CRF vs VR	P=0.10
				CRF vs VI	P=0.044
				VR vs VI	P=0.90
